# Systems-level analysis of monocyte responses in inflammatory bowel disease identifies IL-10 and IL-1 cytokine networks that regulate IL-23

**DOI:** 10.1101/719492

**Authors:** Dominik Aschenbrenner, Maria Quaranta, Soumya Banerjee, Nicholas Ilott, Joanneke Jansen, Boyd A. Steere, Yin-Huai Chen, Stephen Ho, Karen Cox, Oxford IBD Cohort Investigators, Carolina V. Arancibia-Cárcamo, Mark Coles, Eamonn Gaffney, Simon Travis, Lee A. Denson, Subra Kugathasan, Jochen Schmitz, Fiona Powrie, Stephen Sansom, Holm H. Uhlig

**Author notes:** Corresponding author: Holm H. Uhlig, Translational Gastroenterology Unit, Experimental Medicine, University of Oxford, John Radcliffe Hospital Oxford, OX3 9DU, UK. These authors contributed equally to this work (Dominik Aschenbrenner, Maria Quaranta, Stephen Sansom, Holm H. Uhlig).

## Abstract

**BACKGROUND & AIMS:** Dysregulated immune responses are the cause of inflammatory bowel diseases. Studies in both mice and humans suggest a central role of IL-23 producing mononuclear phagocytes in disease pathogenesis. Mechanistic insights into the regulation of IL-23 are prerequisite for select IL-23 targeting therapies as part of personalized medicine.

**METHODS:** We performed transcriptomic analysis to investigate IL-23 expression in human mononuclear phagocytes and peripheral blood mononuclear cells. We investigated the regulation of IL-23 expression and used single-cell RNA-sequencing to derive a transcriptomic signature of hyper-inflammatory monocytes. Using gene network correlation analysis, we deconvolve this signature into components associated with homeostasis and inflammation in patient biopsy samples.

**RESULTS:** We characterized monocyte subsets of healthy individuals and patients with inflammatory bowel disease that express IL-23. We identified auto- and paracrine sensing of IL-1α/IL-1β and IL-10 as key cytokines that control IL-23-producing monocytes. Whereas Mendelian genetic defects in IL-10 receptor signalling induced IL-23 secretion, uptake of whole bacteria induced IL-23 production *via* acquired IL-10 signalling resistance. We found a transcriptional signature of IL-23-producing inflammatory monocytes that predicted both disease and resistance to anti-TNF therapy and differentiated that from an IL-23-associated lymphocyte differentiation signature that was present in homeostasis and in disease.

**CONCLUSION:** Our work identifies IL-10 and IL-1 as critical regulators of monocyte IL-23 production. We differentiate homeostatic IL-23 production from hyper-inflammation-associated IL-23 production in patients with severe ulcerating active Crohn’s disease and anti-TNF treatment non-responsiveness. Altogether, we identify subgroups of patients with inflammatory bowel disease that might benefit from IL-23p19 and/or IL-1α/IL-1β-targeting therapies upstream of IL-23.
