## Supplemental Table 3 for "Systems-level analysis of monocyte responses in inflammatory bowel disease identifies IL-10 and IL-1 cytokine networks that regulate IL-23"

### Sheet: anti-IL-10R control
	gene_symbol	logFC	AveExpr	adj.P.Val
Unstimulated	IL1A	1.33782	8.25521	0.00115085
VS	LOC541472	1.16143	6.77716	0.00321909
anti-IL-10R	PTGS2	1.00713	8.49499	0.010182
	FABP4	-1.12243	4.92939	1.25131e-05
	FN1	-1.29038	5.62196	0.00641659

### Sheet: LPS stimulation
	gene_symbol	logFC	AveExpr	adj.P.Val
LPS	IFNG	4.01814	6.52143	5.50492e-26
VS	IL23A	3.26046	5.50872	1.95827e-57
LPS + anti-IL-10R	CXCL10	2.65558	5.74456	3.85356e-19
	IL19	1.86749	5.45576	3.14339e-20
	IL36G	1.81281	5.73917	4.95567e-23
	CXCL9	1.72056	5.9274	1.18685e-10
	MIR155HG	1.52447	7.59427	1.67223e-23
	TFPI2	1.47151	5.90474	1.32605e-24
	TNF	1.46462	7.39635	4.4095e-23
	CCL22	1.43242	7.94814	1.85747e-27
	RP4-620F22.2	1.33726	5.60461	5.23012e-13
	IL12B	1.33509	5.18909	3.6312e-42
	GBP1	1.33025	8.24072	4.16327e-18
	LOC541472	1.31707	6.77716	1.1421e-06
	IL24	1.30128	6.22976	3.95937e-10
	CSF2	1.29731	6.19694	3.3034e-34
	INHBA	1.23593	7.53574	4.47459e-13
	GBP5	1.22803	8.38326	4.12373e-16
	CCL3L3	1.22293	8.09706	1.25252e-10
	CYP3A5	1.2171	4.93465	3.82004e-19
	F3	1.14824	6.92391	1.49549e-18
	CCL3	1.12538	9.72664	4.01107e-10
	LINC00158	1.10805	4.86659	1.00317e-33
	GBP1P1	1.10673	6.8937	9.13926e-19
	CCL4	1.10642	8.11146	1.06321e-09
	CLEC5A	1.08555	6.58191	3.64839e-09
	CCL4L1	1.06363	6.7797	6.81003e-13
	CD80	1.06086	5.77659	2.89736e-23
	IL1A	1.03081	8.25521	0.000900819
	GBP4	1.02712	7.92972	2.05884e-15
	CXCL11	0.968783	5.03808	1.95943e-08
	DAB2	-0.82072	6.63872	2.13908e-28
	TNFRSF21	-1.0224	6.62876	1.95583e-23
	SH3PXD2B	-1.07092	6.23806	7.17921e-28
	CD14	-1.0737	7.66657	1.57848e-16
	SERPINB3	-1.07533	4.84021	2.01087e-08
	MCEMP1	-1.08032	7.23062	1.00915e-16
	SLC16A10	-1.12628	6.04773	1.42138e-16
	NLRC4	-1.17533	5.29344	1.04509e-29
	TM4SF1	-1.18869	5.66289	9.91328e-18
	LRP1	-1.19795	7.25485	8.20709e-20
	SERPINB4	-1.23422	4.74839	2.36027e-08
	FAM20A	-1.26186	5.51218	1.80891e-35
	CLEC4D	-1.30863	5.02973	4.28399e-27
	ADAMDEC1	-1.32939	5.49238	1.80731e-22
	ABHD17C	-1.3405	5.58307	5.57524e-32
	ITGAV	-1.352	6.3783	1.18341e-36
	SMPDL3A	-1.35389	6.02352	3.66109e-24
	CXCL13	-1.40258	5.57305	1.02745e-15
	VCAN-AS1	-1.40576	5.72333	1.0114e-20
	CA12	-1.44885	6.1141	2.93017e-21
	CD300E	-1.44958	6.63609	2.11192e-35
	S100A12	-1.47292	5.80435	8.60998e-32
	MUCL1	-2.00845	6.17357	1.86575e-19
	CEMIP	-2.05144	6.28788	1.18487e-37
	VCAN	-2.28741	7.06073	3.7618e-26
	CD163	-3.07418	5.91359	1.27296e-56

### Sheet: L18MDP stimulation
	gene_symbol	logFC	AveExpr	adj.P.Val
L18MDP	IL23A	1.65576	5.50872	3.96575e-16
VS	IL19	1.18815	5.45576	3.2026e-07
L18MDP + anti-IL-10R	IL36G	1.18046	5.73917	7.52265e-09
	VCAN-AS1	-0.827006	5.72333	2.39148e-06
	MUCL1	-1.01742	6.17357	0.000206326
	CEMIP	-1.08961	6.28788	1.87465e-10
	VCAN	-1.18542	7.06073	1.90484e-06
	CD163	-1.23546	5.91359	4.055e-10

### Sheet: anti-CD3_anti-CD28 stimulation
	gene_symbol	logFC	AveExpr	adj.P.Val
anti-CD3/anti-CD28	IFNG	1.95963	6.52143	2.19773e-05
VS	LOC541472	1.29446	6.77716	7.29039e-05
anti-CD3/anti-CD28 + anti-IL-10R	IL6	1.16606	7.61617	2.19773e-05
	IL1A	1.12724	8.25521	0.00281208
	VCAN-AS1	-1.13355	4.84385	1.06599e-05
	VCAN	-1.34745	7.06073	2.10931e-08
	CD163	-1.38086	5.91359	4.83175e-13
