## Supplemental Table 4 for "Systems-level analysis of monocyte responses in inflammatory bowel disease identifies IL-10 and IL-1 cytokine networks that regulate IL-23"

### Sheet: Sheet1
Module group	WGCNA module	Name	GO category enrichments	Highly correlated genes (r ≥ 0.8)	Cell type enrichments (xCell)
(i) modules correlated with Crohn's disease	antiquewhite4	ER Stress	Response to endoplasmic reticulum stress, maintenance of gastrointestinal epithelium, antigen processing and presentation, response to unfolded protein, type I interferon signalling, membrane assembly, response to chemokine	PRDX4, PYCR1, LRG1, MUC1, SRPRB, CD63	Plasma cells, Endothelial, (mac/DC)
	skyblue1	Epithelial CD9	Fatty acid derivative biosynthetic process, apical plasma membrane	ESRP1, ESRP2, SCNN1A, CD9, BDH1	Keratinocytes, (Hepatocytes)
	lavenderblush3	Anoikis	Homophilic cell adhesion via plasma membrane, regulation of anoikis, insulin secretion, regulation of exocytosis, positive regulation of angiogeneisis, regulation of exocytosis	CA1, CA2, ADORA2B, MUC4, CEACAM3/5/6/7/8, HK2	Basophils, Keratinocytes, Endothelial
	coral1	Macroautophagy	Rab/Ras protein signal transduction, autophagosome assembly, filopodium assembly, phagocytosis, neutrophil degranulation, macroautophagy	RAB14, RAB18, CDC42	Macrophages
	plum1	Biosynthesis	Amino sugar biosynthetic process, regulation of cholesterol metabolic process, thioester biosynthetic process, O-glycan processing	EHF, ITGA6, MYO1B	Smooth muscle, Fibroblasts, Preadipocytes, Chrondrocytes
(ii) modules correlated with Crohn's disease and IL-23A expression	palevioletred3	Cell Division 1	Nuclear DNA replication, DSB repair via homologous recombination, mitotic nuclear division, telomere maintenance,	FEN1, BIRC5 (Survivin), RAD51, RAN, CCNB2, CDC20, PCNA, CDC45	Erythrocytes, pro-B, CMP, Tgd
	darkolivegreen	Cell Division 2	Mitotic nuclear division, Kinetochore assembly, spindle checkpoint	BUB1, PRC1, LMNB1, CDK1, CENPF, TOP2A	Erythrocytes, Tgd, GMP, Pro B-cells, (MEP, Th2, Astrocytes)
	purple	Endothelial Act.	Extracellular matrix organization, endothelial cell proliferation, chondroitin sulfate metabolic process, positive regulation of TNF biosynthetic process, interleukin-1 production, monocyte/neutrophil extravasion, IL-33-mediated signaling pathway, regulation of macrophage activation, nerve development	CDH11, OSMR, GNA12, SH2B3, LRRK2, TLR1, TLR4, TLR5, IL33, FGFR1, RUNX1, IL1R1, LILRB1, NOTCH2, NOTCH3, IL10RA, JAK2, IL2RA, NFKB1, IL17RA, IRF4, CD11B, CD80, CSF1, CD44, MAP3K8	Endothelial, Astrocytes, Macrophages, HSC
	black	Inflam. Cytokine	Neutrophil chemotaxis, cytokine secretion, acute phase response, collagen catabolic process, detection of bacterium, complement activation, IL-1/IL-6/TNF/IFNG production	PDPN, FAP, FCGR2A (CD32), PLAU, NCF2, CSF3R, CLEC4E, CXCR2, FCGR1A (CD64), CXCR1, CHI3L1, TNFAIP6, CXCL1, MMP1, MMP3, CD274 (PDL1), IDO1, IL1B, FCN1, TLR2, XBP1, NOD2, HSPA6, SLAMF8, INHBA, CSF3, CCL2, IL6, IL8, BATF2, OSM, PTGS2, IFNG, ICAM1	Monocytes, Neutrophils, Keratinocytes, DC’s, Macrophages, Astrocytes, (GMP, Sebocytes, Melanocytes)
	darkorange2	Immune Cell Diff.	B cell activation, myeloid dendritic cell differentiation, regulatory T cell differentiation, collagen biosynthetic process, complement activation, B cell mediated immunity, isotype switching	NCF1, BATF, BATF3, PTGDS, ICAM2, RAMP3, LSP1, CD81, SPI1, CD40, KLF2, PKIG, CD79A, CCND3, NCF4	MPP, Fibroblasts, NK, CD4, DC, pDC, Tregs, CD8, Mac, Astrocytes, Mesangial
(iii) modules correlated with IL-23A expression	mediumorchid	Translation	Protein targeting to ER, ribosome assembly, cytoplasmic translation	SUMO2, NPM1, (various RPS/L genes)	GMP
	navajowhite2	mRNA Process.	Regulation of mRNA processing, tRNA modification, MDA-5 signaling pathway	IRF3, TAZ, TNFRSF14	CD8 Tem, CD4 Tcm, pro-B
	darkred	Splicing	regulation of RNA splicing, cilium movement, mRNA splice site selection, mRNA transport	OGT, IKBKB, ZNF335, PNN, STK36, HDAC6, TYK2	CD4 Tcm, CMP, Neurons
	green	Lymphocyte Diff.	T cell proliferation/differentiation, B cell proliferation/differentiation, immunological synapse formation, V(D)J recombination, leukocyte aggregation, IL-2 production, IL-4 production, response to IL-9/IL-21, T cell selection, T cell costimulation, positive regulation of natural killer cell mediated cytotoxicity	IL16, SLAMF6, PIK3CD, SP140, ITGAL, ZNF831, INPP5D, BANK1, TLR9, TLR10, CD28, ETS1, PRKCB, NLRC3, IL27RA, BTLA, BACH2, TLR6, CD22, TRAF1, CD5, NFATC1, IL21R, TIGIT, RUNX3, RHOH, RAC2, HDAC7, HDAC9, TCF4, ATM, FGFR1OP, POU2F2, CD48, PRKCQ, TNFSF8, CD6, MALT1, ZAP70, DNMT3A, UBASH3A, PLCG2, RASGRP1, PTPRC, ADCY7, CRTC3	B cells (naïve, memory, class switched), CD4 (naïve, Tcm, Tem), CD8 (Tcm, Tem), MPP, Treg, DC, Neurons
(iv) Modules correlated with the control samples (healthy donors and UC pateints).	lightpink4	Ion Transport	Ion channel complex	ABCC9, SLC9A4	-
	coral2	Neural 1	Regulation of postsynaptic membrane potential, neurotransmitter transport, fatty acid beta-oxidation, fluid transport, synaptic transmission, GABAergic	MIR192, TRPV1	-
	lightyellow	Neural 2	Tricarboxylic acid cycle, action potential, dendrite development, cell junction assembly, sphingoid metabolic process, sphingolipid biosynthetic process, JNK cascade, neuron to neuron synapse	PPARA, B3GALT5, P2RY1, DLG1, TLR3, DENND1B, APC, HNF4A, LGR4, ASAP2, EGFR, SPRED2	(Osteoblasts, platelets).
	lightsteelblue1	Epithelial Diff.	Positive regulation of sodium ion transport, tight junction assembly, embryonic digestive tract morphogenesis, intestinal epithelial cell differentiation, keratinization, epidermal cell differentiation, notch signalling pathway, positive regulation of fat cell differentiation	CDH17, MYO1D, IRF6, GPA33, LRRC19, CDH1, C1orf106, EPCAM, TUFT1, KLF4, KLF5, NR5A2, SLC22A23, AUH	Epithelial, Macrophages, Neurons, Keratinocytes,
	greenyellow	Epithelial P450	Xenobiotic metabolic process, lipid digestion, epoxygenase P450 pathway, ethanol catabolic process, drug catabolic process, brush border assembly, long-chain fatty acid catabolic process, urea cycle	BPHL, CES2, CYP2J2, MYO1A, SFRP5, IL22RA1, RORC, GPR35,	Hepatocytes
(v) Two modules associated with mitochondrial activity	brown	Mitochondrial 1	Translational initiation, mitochondrial translation, mitochondrial respiratory chain complex assembly, heme metabolic process, oxygen transport, DNA damage response [..,], protein targeting to ER, viral translation	MRPS34, MRPS12, UQCR10, FIBP, UBE2L3, GBAP1	MSC, MEP, Osteoblast, MPP, Endothelial, CD4 memory, Mac, CD8 T-cells, Th1 cells, Pericytes, (Epithelial cells)
	brown4	Mitochondrial 2	ATP synthesis coupled electron transport chain, inclusion body assembly, aerobic respiration	COX5A, RAB25, ATP5G3, AP1M2, SOD1	Macrophages, Keratinocytes, MSC
(vi) A module associated with cell growth/transcription	darkgreen	Cell growth	regulation of mRNA metabolic process, beta-catenin-TCF complex assembly, mRNA polyadenylation, TOR signaling, positive regulation of glucose import, response to transforming growth factor beta, histone lysine methylation, protein targeting to vacuole, cell cycle G1/S phase transition, androgen receptor signalling pathway, regulation of stem cell differentiation, response to leucine, phosphatidyli…	TAF2, ROCK1, ROCK2, HIPK1, TNKS2, ADAM10, SP3, FNDC3A, ZMIZ1, CPEB4, SKAP2, ZBTB38, TAB2, MAML2, AKAP11, PHACTR2	Smooth muscle, Neutrophils, Mast cells, Fibroblasts, (B-cells/NK)
