## Supplemental Table 5 for "Systems-level analysis of monocyte responses in inflammatory bowel disease identifies IL-10 and IL-1 cytokine networks that regulate IL-23"

### Sheet: cohort predictions
		JANSEN cohort	RISK cohort
		Failure to respond to anti-TNF (AUPRC)	Diagnosis of Crohn's (AUPRC)
Controls	baseline	0.478261	0.684647
	OSM	1	0.933219
	CD14	0.912906	0.899406
Genes correlated with RISK "inflammatory cytokine" module	PTGS2	0.974912	0.917294
	IL1B	0.96314	0.925923
	IL1RN	0.961546	0.912766
	IL6	0.934229	0.861124
	IL1A	0.931055	0.878787
	INHBA	0.915679	0.924118
	SPP1	0.889133	0.862099
	CSF3	0.879977	0.905278
	CLEC5A	0.867676	0.929352
	CSF2	0.843099	0.827446
	QPCT	0.817253	0.916818
	GBP1	0.804672	0.946652
	CXCL1	0.793803	0.914626
	CXCL3	0.713595	0.883944
	FPR3	0.671215	0.916542
	CXCL2	0.647833	0.852167
	LPL	0.577488	0.923711
Genes correlated with RISK "inflammatory cytokine" and "lymphocyte differentiation" modules	PLEK	0.944357	0.885324
	IL24	0.91376	0.759648
	LAMP3	0.78268	0.839826
	FCGR2B	0.721227	0.739263
	CD40	0.697073	0.810801
	MMP9	0.695036	0.754694
	IL3RA	0.676084	0.805633
	TNFRSF4	0.668166	0.781316
	PIM2	0.634719	0.877595
	ARHGAP10	0.573225	0.780363
	CSF1	0.514229	0.784033
Genes correlated with RISK "lymphocyte differentiation" module	TNFSF14	0.763922	0.700849
	DPYSL3	0.747613	0.672452
	CDK5RAP2	0.698431	0.638708
	IL23A	0.665614	0.631127
	CCR7	0.602575	0.650222
	FCER2	0.420315	0.597413
	PCID2	0.36452	0.681223
